# DNA methylation stochasticity is linked to transcriptional variability and identifies convergent epigenetic disruption across genetically-defined subtypes of AML

**DOI:** 10.1101/2024.10.26.620422

**Authors:** Eleanor Hilgart, Weiqiang Zhou, Eduardo Martinez-Montes, Adrian Idrizi, Rakel Tryggvadottir, Lukasz P. Gondek, Ravindra Majeti, Hongkai Ji, Michael A. Koldobskiy, Andrew P. Feinberg

## Abstract

Disruption of the epigenetic landscape is of particular interest in acute myeloid leukemia (AML) due to its relatively low mutational burden and frequent occurrence of mutations in epigenetic regulators. Here, we applied an information-theoretic analysis of methylation potential energy landscapes, capturing changes in mean methylation level and methylation entropy, to comprehensively analyze DNA methylation stochasticity in subtypes of AML defined by mutually exclusive genetic mutations. We identified AML subtypes with CEBPA double mutation and those with IDH mutations as distinctly high-entropy subtypes, marked by methylation disruption over a convergent set of genes. We found a core program of epigenetic landscape disruption across all AML subtypes, with discordant methylation stochasticity and transcriptional dysregulation converging on functionally important leukemic signatures, suggesting a genotype-independent role of stochastic disruption of the epigenetic landscape in mediating leukemogenesis. We further established a relationship between methylation entropy and gene expression variability, connecting the disruption of the epigenetic landscape to transcription in AML. This approach identified a convergent program of epigenetic dysregulation in leukemia, clarifying the contribution of specific genetic mutations to stochastic disruption of the epigenetic and transcriptional landscapes of AML.
