## Supplementary material for "DNA methylation stochasticity is linked to transcriptional variability and identifies convergent epigenetic disruption across genetically-defined subtypes of AML": DataS1_CPEL_run_statistics.xlsx

### Sheet: Sheet 1
Coverage strategy	Comparison (vs normal)	NumberEvaluatedRegions	kbEvalRegions	AverageCpGsperRegion	numberUC_DMRsq02	kbUC_DMRsq02	numberdMML_DMRsq02	kbdMML_DMRsq02	numberdNME_DMRsq02	kbdNME_DMRsq02	numberUCDMRsq01	kbUCDMRsq01	numberdMML_DMRsq01	kbdMML_DMRsq01	numberdNME_DMRsq01	kbdNME_DMRsq01
CpGs with 10x coverage in all samples	CEBPAdm	106916	6588.54	6.6	24120	1615.89	16188	1059.33	18222	1241.11	16938	1158.59	11977	811.5	12601	895.431
	D3A	108305	6657.99		3358	206.879	2921	183.682	2586	175.997	491	29.739	501	31.976	97	7.017
	IDH	107360	6610.18		19312	1318.33	15127	1001.03	17551	1227.46	13029	911.964	9578	661.231	10026	736.693
	KIT	106388	6554.09		7438	467.116	3406	224.855	2847	201.842	2323	149.108	789	55.113	99	7.177
	NRAS	106820	6576.24		448	28.098	59	3.876	19	1.25	0	0	0	0	0	0
	TET	106568	6565.07		2752	170.216	365	26.864	82	5.669	0	0	0	0	0	0
CpGs with 10x coverage in at least 4 samples per subtype	CEBPAdm	198882	13701.3	6.6	28863	2286.41	24421	1883.12	26403	2156.68	18512	1536.08	15262	1234.81	15180	1327.97
	D3A	202100	13878.2		4145	298.653	6539	459.453	4759	371.684	0	0	543	39.3	0	0
	IDH	200215	13768.5		22042	1805.69	22228	1727.84	23652	1978.63	13184	1128.74	10984	897.905	7464	672.415
	KIT	197784	13620.7		5464	406.499	4252	325.113	3215	274.164	83	6.254	0	0	0	0
	NRAS	198757	13676		0	0	0	0	0	0	0	0	0	0	0	0
	TET	198114	13644.6		76	5.461	0	0	0	0	0	0	0	0	0	0
CpGs with 5x coverage in all samples	CEBPAdm	124045	7948.72	6.6	26108	1833.84	18158	1246	20083	1447.46	18066	1299.68	13018	929.319	13456	1017.53
	D3A	125847	8041.85		4100	262.285	3655	238.311	3020	214.839	593	39.14	577	38.365	92	6.693
	IDH	124665	7980.95		21006	1502.1	16907	1172.8	19255	1420.74	14062	1034.9	10470	760.062	10553	822.541
	KIT	123378	7904.03		7758	509.607	3770	261.297	3104	233.534	2316	155.662	645	47.267	107	8.654
	NRAS	123969	7936.02		299	19.864	22	1.716	0	0	0	0	0	0	0	0
	TET	123614	7919.72		2504	160.851	440	32.904	25	1.945	0	0	0	0	0	0
CpGs with 5x coverage in at least 4 samples per subtype	CEBPAdm	214821	14903.5	6.5	28938	2333.28	25135	1971.63	26831	2228.9	17981	1523.78	15017	1238.32	14628	1304.59
	D3A	218546	15108		4028	292.688	6948	494.355	5309	423.5	0	0	293	21.374	0	0
	IDH	216396	14977.7		22057	1835.3	22842	1800.06	23712	2017.15	11943	1038.38	9842	817.048	5489	507.129
	KIT	213583	14813.8		4870	370.451	3658	285.406	2636	231.331	0	0	0	0	0	0
	NRAS	214642	14868.4		0	0	0	0	0	0	0	0	0	0	0	0
	TET	213999	14839.9		0	0	0	0	0	0	0	0	0	0	0	0
CpGs with 10x coverage in all samples Regions subset to promoters	CEBPAdm	50489	3273.69	8	14388	993.273	7547	504.503	9297	637.748	10492	725.408	5837	402.931	7095	502.385
	D3A	50706	3286.11		310	23.265	243	16.419	319	24.823	0	0	0	0	11	0.799
	IDH	50556	3277.7		10487	740.614	6637	449.83	9045	639.772	7294	521.157	3977	282.119	5569	409.845
	KIT	50286	3260.75		4405	279.66	1367	92.826	1442	102.741	1736	110.765	342	24.123	174	13.077
	NRAS	50313	3261.91		858	54.681	9	0.653	12	0.741	0	0	0	0	0	0
	TET	50342	3264.11		2533	155.735	128	9.254	60	3.896	161	9.657	0	0	0	0
CpGs with 10x coverage in at least 4 samples per subtype, Regions subset to promoters	CEBPAdm	72414	5597.98	8.9	16881	1411.87	10563	854.994	12448	1047.79	11562	981.899	7276	613.872	8762	774.966
	D3A	72810	5624.53		145	11.88	840	64.03	993	84.544	0	0	0	0	0	0
	IDH	72551	5606.82		12538	1070.93	9411	762.727	12042	1038.4	8292	724.531	4921	419.148	6497	587.77
	KIT	72110	5574.76		3271	251.846	1368	114.262	1377	124.108	655	53.094	79	7.132	87	8.454
	NRAS	72198	5578.5		0	0	0	0	0	0	0	0	0	0	0	0
	TET	72162	5578.47		734	54.554	33	2.79	0	0	0	0	0	0	0	0
CpGs with 5x coverage in all samples, Regions subset to promoters	CEBPAdm	55075	3747.12	8.2	15543	1128.95	8361	589.689	10171	739.277	11254	825.493	6402	469.204	7687	580.5
	D3A	55334	3762.56		238	17.852	340	23.829	467	38.079	0	0	0	0	0	0
	IDH	55171	3753.27		11345	843.364	7365	526.554	9921	741.736	7935	599.134	4447	335.673	6038	472.059
	KIT	54847	3732.22		4638	307.355	1505	108.207	1550	118.728	1607	107.951	362	27.244	184	14.785
	NRAS	54903	3735.02		923	60.669	0	0	0	0	0	0	0	0	0	0
	TET	54919	3736.96		2455	154.535	147	10.908	97	6.869	144	9.132	0	0	0	0
CpGs with 5x coverage in at least 4 samples per subtype, Regions subset to promoters	CEBPAdm	75325	5916.17	9	16893	1438.28	10774	888.816	12675	1086.62	11611	1009.8	7188	618.186	8749	789.889
	D3A	75787	5947.4		132	10.851	945	72.877	1190	102.456	0	0	0	0	0	0
	IDH	75469	5923.41		12711	1104.83	9604	792.266	12137	1065.88	8154	724.565	4868	420.988	6356	586.4
	KIT	75011	5892.28		3135	244.766	1224	104.893	1270	116.318	362	29.838	0	0	30	2.775
	NRAS	75094	5893.3		0	0	0	0	0	0	0	0	0	0	0	0
	TET	75055	5894.29		640	47.438	33	2.844	26	2.32	0	0	0	0	0	0
