## Supplementary material for "DNA methylation stochasticity is linked to transcriptional variability and identifies convergent epigenetic disruption across genetically-defined subtypes of AML": DataS10_AMLgeneticdriverDEGs.xlsx

### Sheet: Sheet 1
AML genetic driver	Subtype	Direction	Cluster
BRAF	DNMT3A	up	4
BRAF	CEBPA	up	4
CBL	CEBPA	up	0
CBL	DNMT3A	up	4
CBL	CEBPA	up	4
CBLB	DNMT3A	up	0
CBLB	CEBPA	up	0
CBLB	DNMT3A	up	2
CBLB	CEBPA	up	2
CBLB	DNMT3A	up	4
CBLB	CEBPA	up	4
CDKN2A	DNMT3A	up	4
CDKN2A	CEBPA	up	4
CEBPA	CEBPA	up	4
CREBBP	CEBPA	up	0
CREBBP	CEBPA	up	4
ETV6	CEBPA	up	0
ETV6	CEBPA	up	2
ETV6	CEBPA	up	4
FBXW7	CEBPA	up	0
FBXW7	DNMT3A	up	4
FBXW7	CEBPA	up	4
FLT3	DNMT3A	up	0
FLT3	DNMT3A	up	4
FLT3	CEBPA	up	4
JAK2	DNMT3A	up	0
JAK2	CEBPA	up	0
JAK2	DNMT3A	up	2
JAK2	CEBPA	up	2
JAK2	DNMT3A	up	4
JAK2	CEBPA	up	4
KDM6A	DNMT3A	up	0
KDM6A	CEBPA	up	0
KDM6A	DNMT3A	up	2
KDM6A	CEBPA	up	2
KDM6A	DNMT3A	up	4
KDM6A	CEBPA	up	4
KIT	CEBPA	up	2
MYC	CEBPA	down	4
NF1	CEBPA	up	0
NF1	DNMT3A	up	4
NF1	CEBPA	up	4
NUP214	DNMT3A	up	0
NUP214	CEBPA	up	0
NUP214	CEBPA	up	2
PRPF40B	DNMT3A	up	4
PTEN	CEBPA	up	0
PTEN	CEBPA	up	2
PTEN	CEBPA	up	4
RB1	DNMT3A	up	0
RB1	CEBPA	up	0
RB1	CEBPA	up	2
RB1	CEBPA	up	4
RUNX1	DNMT3A	up	4
TET2	DNMT3A	up	0
TP53	DNMT3A	down	0
